# A microbiota-derived protease links phage susceptibility to host epithelial responses

**DOI:** 10.64898/2026.09.26.754296

**Authors:** Ning Qu, Marlène S Birk, Thomas C A Hitch, Charlotte De Rudder, Beatriz Monteiro, Musthofa Kemal Bandu, Marla Gaissmaier, Lina Michel, Monica Steffi Matchado, Carlos Geert Pieter Voogdt, Aicha Kriaa, Nicole S Treichel, Bjoern O. Schroeder, Eva Miriam Buhl, Christian Preisinger, Athanasios Typas, Bärbel Stecher, Paul Wilmes, Thomas Clavel, Joel Selkrig

## Abstract

Bacteriophages are major ecological drivers of gut microbial ecology, yet whether bacterial mechanisms that determine phage susceptibility have consequences for the mammalian host remains poorly understood. Here, we identify dipeptidyl peptidase 11 (Dpp11a), the predominant active serine protease of the prevalent gut commensal *Phocaeicola vulgatus*, as an unexpected bacterial defence factor. Dpp11a protects against environmental proteases and confers resistance to bacteriophage infection. Metatranscriptomic analyses further reveal increased expression of both *dpp11a* and *P. vulgatus*-associated phage transcripts in ulcerative colitis stool samples, indicating that both components of this interaction are transcriptionally active in disease-associated human microbiomes. Using the microfluidic gut-on-a-chip co-culture model HuMiX, we show that the absence of Dpp11 is accompanied by altered epithelial tight-junction remodelling during phage-bacterial infection. Together, our findings reveal that the consequences of bacterial phage defence can extend beyond phage-bacterium interactions to the mammalian epithelium.
