## Supplementary_Tables for "A microbiota-derived protease links phage susceptibility to host epithelial responses"

### Sheet: Content
Table S1	sheet1	Strains used for protease distribution analysis (Figure1a)
Table S2	sheet2	Antibodies used in this study
Table S3	sheet3	Software used in this study
Table S4	sheet4	Strains used in this study
Table S5	sheet5	Primers used in this study
Table S6	sheet6	PCR conditoins ued in this study

### Sheet: S1
SPECIES/STRAIN	Source
Phocaeicola vulgatus	DSM No.: 1447
Bacteroides uniformis	DSM No.: 6597
Lactobacillus paracasei	Dupont Health and Nutrition
Bacteroides fragilis	DSM No.: 2151
Bacteroides thetaiotaomicron	DSM No.: 2079
Clostridium ramosum	DSM No.: 1402
Eubacterium rectale	DSM No.: 17629
Roseburia intestinalis	DSM No.: 14610
Veillonella parvula	DSM No.: 2008
Akkermansia muciniphila	DSM No.: 22959
Bifidobacterium adolescentis	DSM No.: 20083
Eggerthella lenta	DSM No.: 2243
Fusobacterium nucleatum	DSM No.: 15643
Bifidobacterium longum	DSM No.: 20219
Clostridium perfringens	DSM No.: 11782
Streptococcus salivarius	DSM No.: 20560
Ruminococcus bromii	ATCC No.: 27255
Bacteroides caccae	DSM No.: 19024/ATCC No.: 43185
Bacteroides ovatus	ATCC No.: 8483
Bacteroides xylanisolvens	BEI Resources
Parabacteroides merdae	DSM No.: 19495
Streptococcus parasanguinis	DSM No.: 6778
Collinsella aerofaciens	DSM No.: 3979
Parabacteroides distasonis	DSM No.: 20701
Eubacterium eligens	DSM No.: 3376
Dorea formicigenerans	DSM No.: 3992
Escherichia coli	Denamur Lab (INSERM)
Roseburia hominis	DSM No.: 16839
Odoribacter splanchnicus	DSM No.: 20712
Alistipes putredinis	DSM No.: 17216
Faecalibacterium prausnitzii	DSM No.: 107838

### Sheet: S2
PRODUCT		DILUTION	MANUFACTURER
Primary Antibody	Anti-HA-11	1:1000	Biolegned (902301)
	Anti-GroEL	1:80 000	Sigma-Aldrich (GG6532)
	Anti-FLAG	1:10	Merck (F1804)
Secondary Antibody	HRP-conjugated streptavidin	1:2000	Cell Signaling (#3999)
	HRP-conjugated anti-Rabbit	1:20 000	Abcam (ab6734)
	gold-conjugated anti-Mouse IgG	01:40:00	Jackson ImmunoResearch Europe Ltd (715-205-150)

### Sheet: S3
Software/Tools	Manufacturer
Adobe Photoshop CS6	Adobe Systems
Adobe Illustrator®	Adobe Systems
snapGene® 6.1.1	Dotmatics
MATLAB® R2024b	MathWorks
Anaconda Navigator	Anaconda® Distribution
R (Version 4.4.3)	R Project
FIJI
Microsoft Office 365	Microsoft Corporation
Alphafold	EMBL-EBI
FoldSeek Search Server	https://search.foldseek.com/search
CLANS	https://toolkit.tuebingen.mpg.de/tools/clans
ShinyGO	https://bioinformatics.sdstate.edu/go/
BioRender	BioRender.com

### Sheet: S4
SPECIES/STRAIN	GENOTYPE	SOURCE	GROWTH CONDITION
P. vulgatusATCC 8482	/	ATCC	mGAM/VB
P. vulgatusATCC 8482	ΔBVU_2253	This work	mGAM/VB
P. vulgatusATCC 8482	ΔBVU_2253::pNBU2::BVU_2253	This work	mGAM/VB
P. vulgatusATCC 8482	ΔBVU_2253::pNBU2::BVU_2253-2xHA	This work	mGAM/VB
P. vulgatusATCC 8482	ΔBVU_2253::pNBU2::BVU_2253-3xFLAG	This work	mGAM/VB
P. vulgatusATCC 8482	ΔBVU_2253::pNBU2::BVU_2253S656N	This work	mGAM/VB
P. vulgatusCLA-AA-H253 (H253)	/	Clavel Lab	mGAM/VB
P. vulgatusCLA-AA-H253 (H253)	ΔBVU_2253	This work	mGAM/VB
P. vulgatusCLA-AA-H253 (H253)	ΔBVU_2253::pNBU2::BVU_2253	This work	mGAM/VB
P. vulgatusCLA-AA-H253 (H253)	ΔBVU_2253::pNBU2::BVU_2253-2xHA	This work	mGAM/VB
P. vulgatusCLA-AA-H253 (H253)	ΔBVU_2253::pNBU2::BVU_2253S656N	This work	mGAM/VB
E. coli DATC (DSM 116187)	mcrA Δ(mrr-hsdRMS-mcrBC) Φ80dlacZΔM15 ΔlacX74 recA1 endA1 araD139 Δ(ara, leu)7697galU galK λ- rpsL (StrR) nupG pir+(DHRF) RP4-2-Tc::[ΔMu1::aac(3)IV-ΔaphA-Δnic35-ΔMu2::zeo] ΔdapA::hph	Typas Lab	LB, DAP
E. coli DATC (DSM 116187)	pNBU2::BVU_2253	This work	LB, DAP, Ampicillin
E. coli DATC (DSM 116187)	pNBU2::BVU_2253-2xHA	This work	LB, DAP, Ampicillin
E. coli DATC (DSM 116187)	pNBU2::BVU_2253-3xFLAG	This work	LB, DAP, Ampicillin
E. coli DATC (DSM 116187)	ΔBVU_2253::pNBU2::BVU_2253S656N	This work	LB, DAP, Ampicillin
E. coli DATC (DSM 116187)	pLGB13::up- and downstream BVU_2253	This work	LB, DAP, Ampicillin
Sutterella wadsworthensis	/	Clavel Lab	mGAM
Faecalibacterium prausnitzii	/	Clavel Lab	mGAM
Hungatella hathewayi	/	Clavel Lab	mGAM
Roseburia intestinalis	/	Clavel Lab	mGAM
Agathobacter rectalis	/	Clavel Lab	mGAM
Alistipes putredinis	/	Clavel Lab	mGAM
Parabacteroides distasonis	/	Clavel Lab	mGAM
Barnesiella intestinihominis	/	Clavel Lab	mGAM
Bacteroides thetaiotaomicron	/	Clavel Lab	mGAM

### Sheet: S5
PRIMER	SEQUENCE 5’-3’	TM (°C)	Construct
JSOL_0013	aatcctagctgattagctcg	51.5	pNBU2 backbone
JSOL_0014	tattttaaattttaaattgatggacg	48	pNBU2 backbone
JSOL_0084	gtccatcaatttaaaatttaaaataATGAAAAAATTCAAACTTTTATTGCTCGCATTG	56.7	dpp11a
JSOL_0085	gagctaatcagctaggattTTATTCAACAATAGTCATTTCGTCAATCAAGTG	56.3	dpp11a
JSOL_0197	ctaAGCATAATCTGGAACATCATATGGATAgccaccAGCGTAATCTGGAACATCGTATGGGTAtccgccaccTTCAACAATAGTCATTTCGTCAATCAAGTG	56.3	dpp11a-2xHA
JSOL_0121	atcaagcttatcgataccgtcgac	56.4	pLGB13 backbone
JSOL_0122	tgcagcccgggg	55.6	pLGB13 backbone
JSOL_0123	agtggatcccccgggctgcaCAAAGCAACCATGGAAGAG	56.9	Upstream arm of dpp11a
JSOL_0124	agcgagagtaatagtatctttttcaGTTGTGTACTAATTGTTATTTCTTTATCC	56.2	Upstream arm of dpp11a
JSOL_0125	aaagaaataacaattagtacacaacTGAAAAAGATACTATTACTCTCGC	56.8	Downstream arm of dpp11a
JSOL_0126	acggtatcgataagcttgatGATAGCATTCTTCCAGTAATTGG	57.5	Downstream arm of dpp11a
JSOL_0178	CGGCGGTAATaacGGTTCTCCCG	64	dpp11aS656N
JSOL_0179	CGGGAGAACCgttATTACCGCCG	63	dpp11aS656N
JSOL_0261	CTTTAAATGGATGATGAAAAAAAG	53	Outside recombination arm
JSOL_0262	CGGTCTATTTCGGGATTATAG	53	Outside recombination arm
JSOL_200	GACTACAAGGACGACGACGACAAGTGAtagaatcctagctgattagctcg	48	pNBU2-FLAG arm
JSOL_198	TATCCATATGATGTTCCAGATTATGCTtagaatcctagctgattagctc	48	pNBU2-HA arm
JSOL_220	TCACTTGTCGTCGTCGTCCTTGTAGTCGATGTCGTGGTCCTTGTAGTCACCGTCGTGGTCCTTGTAGTCTTCAACAATAGTCATTTCGTCAATCAAGTG	56.3	dpp11a-3xFALG
JSOL_0036	gctatcggtatcggagtggctgatta	59.7	pLGB13-dpp11a delection construct
JSOL_0037	catacaagcggtcggttcggaaat	59.7	pLGB13-dpp11a delection construct

### Sheet: S6
PURPOSE	POLYMERASE	PRIMERS	CYLCLING CONDITIONS
pLGB13 linearization	KAPA HiFi HotStart ReadyMix	JSOL_0121&JSOL_0122	95°C 3min, 30 cycles of 98°C 30s, 62°C 30s, 72°C 4min; 72°C 4.5min
dpp11a homology arm amplification	KAPA HiFi HotStart ReadyMix	JSOL_0123&JSOL_0124 JSOL_0125&JSOL_0126	95°C 3min, 30 cycles of 98°C 30s, 62°C 30s, 72°C according to product size; 72°C 2.5min
pLGB13-dpp11a delection construct	GoTaq Green Master Mix	JSOL_0036&JSOL_0037	95°C 2min, 30 cycles of 95°C 1min, 60°C 30s, 72°C 3min; 72°C 5min
dpp11a delection comfirmation	KAPA HiFi HotStart ReadyMix	JSOL_0261&JSOL_0262	95°C 2min, 30 cycles of 95°C 1min, 53°C 30s, 72°C 3min; 72°C 5min
pNBU2 linearization	KAPA HiFi HotStart ReadyMix	JSOL_0013&JSOL_0014	95°C 3min, 30 cycles of 98°C 30s, 55°C 30s, 72°C 4min; 72°C 4min
pNBU2 linearization with HA-tag arm	KAPA HiFi HotStart ReadyMix	JSOL_0198&JSOL_0014	95°C 3min, 30 cycles of 98°C 30s, 55°C 30s, 72°C 4min; 72°C 4min
pNBU2 linearization with FLAG-tag arm	KAPA HiFi HotStart ReadyMix	JSOL_0200&JSOL_0014	95°C 3min, 30 cycles of 98°C 30s, 55°C 30s, 72°C 4min; 72°C 4min
dpp11a	KAPA HiFi HotStart ReadyMix	JSOL_0084&JSOL_0085	95°C 3min, 30 cycles of 98°C 30s, 60°C 30s, 72°C 1.5min; 72°C 2.5min
dpp11a-2xHA	KAPA HiFi HotStart ReadyMix	JSOL_0084&JSOL_197	95°C 3min, 30 cycles of 98°C 30s, 60°C 30s, 72°C 1.5min; 72°C 2.5min
dpp11a-3xFLAG	KAPA HiFi HotStart ReadyMix	JSOL_0084&JSOL_220	95°C 3min, 30 cycles of 98°C 30s, 60°C 30s, 72°C 1.5min; 72°C 2.5min
dpp11aS656N	KAPA HiFi HotStart ReadyMix	JSOL_0084&JSOL_0179 JSOL_0178&JSOL_0085	95°C 3min, 30 cycles of 98°C 30s, 63°C 30s, 72°C 1min; 72°C 2min
